# Characterizing Cell-Free Transcription and Translation Dynamics with Nucleic Acid-Based Assays

**DOI:** 10.1101/2025.09.10.675373

**Authors:** Fernanda Piorino, Chad A. Sundberg, Elizabeth A. Strychalski, Eugenia Romantseva

## Abstract

Characterization of cell-free expression (CFE) systems must expand beyond single spectrophotometric measurements of a green fluorescent protein to provide meaningful metrics of system performance during a CFE reaction and enable the development of predictable and reproducible CFE technologies. To date, comprehensive characterization of these systems has posed a formidable measurement challenge, as it requires time-course measurements of reactions involving endogenous components in addition to transcription and translation of a target genetic circuit added exogenously to the CFE reaction. To provide more informative characterization that is still easy to conduct and complements current practices, we demonstrate a measurement framework for transcription and translation dynamics. We use different nucleic acid templates to characterize a suite of *Escherichia coli* extracts prepared in house, as well as extracts and reconstituted systems available commercially. Notably, we include measurements of low-performing systems to assess the sensitivity of our measurement framework and elucidate metrics indicative of system performance. For all these CFE systems, we compute reaction metrics to enable quantitative comparison. We believe this is an accessible measurement framework that can complement existing characterization, provide informative data for developing CFE technologies, and be adopted for routine characterization.
