## Supplementary File 2 for "Characterizing Cell-Free Transcription and Translation Dynamics with Nucleic Acid-Based Assays"

### Sheet: Plasmids
Annotated plasmid sequences
Plasmid name	Plasmid architecture	Sequence (5ʹ to 3ʹ)	Figure
pJL1	T7 promoter-UTR-g10rbs-sfGFP-T7 terminator-kanR-ColE1	agatcaaaggatcttcttgagatcctttttttctgcgcgtaatctgctgcttgcaaacaaaaaaaccaccgctaccagcggtggtttgtttgccggatcaagagctaccaactctttttccgaaggtaactggcttcagcagagcgcagataccaaatactgttcttctagtgtagccgtagttaggccaccacttcaagaactctgtagcaccgcctacatacctcgctctgctaatcctgttaccagtggctgctgccagtggcgataagtcgtgtcttaccgggttggactcaagacgatagttaccggataaggcgcagcggtcgggctgaacggggggttcgtgcacacagcccagcttggagcgaacgacctacaccgaactgagatacctac…	2A-C, left (DNA); 3A-C, left (mRNA)
pFP34	T7 promoter-UTR-g10rbs-sfGFP-tDF30ppr-T7 terminator-kanR-ColE1	agatcaaaggatcttcttgagatcctttttttctgcgcgtaatctgctgcttgcaaacaaaaaaaccaccgctaccagcggtggtttgtttgccggatcaagagctaccaactctttttccgaaggtaactggcttcagcagagcgcagataccaaatactgttcttctagtgtagccgtagttaggccaccacttcaagaactctgtagcaccgcctacatacctcgctctgctaatcctgttaccagtggctgctgccagtggcgataagtcgtgtcttaccgggttggactcaagacgatagttaccggataaggcgcagcggtcgggctgaacggggggttcgtgcacacagcccagcttggagcgaacgacctacaccgaactgagatacctac…	2A-C, left and middle (DNA); 3A-C, left and middle (mRNA); 4B-D, left and middle (DNA); 6A-B, left and middle (DNA); 7A (DNA)
pFP35	T7 promoter-UTR-g10rbs-sfGFP-DF30ppr-T7 terminator-kanR-ColE1	agatcaaaggatcttcttgagatcctttttttctgcgcgtaatctgctgcttgcaaacaaaaaaaccaccgctaccagcggtggtttgtttgccggatcaagagctaccaactctttttccgaaggtaactggcttcagcagagcgcagataccaaatactgttcttctagtgtagccgtagttaggccaccacttcaagaactctgtagcaccgcctacatacctcgctctgctaatcctgttaccagtggctgctgccagtggcgataagtcgtgtcttaccgggttggactcaagacgatagttaccggataaggcgcagcggtcgggctgaacggggggttcgtgcacacagcccagcttggagcgaacgacctacaccgaactgagatacctac…	2A-C, left and right (DNA); 3A-C, left and right (mRNA); 4B-D, right (DNA); 6A-B, right (DNA); 7B (DNA)
pFP34∆sfFGP	T7 promoter-UTR-g10rbs-tDF30ppr-T7 terminator-kanR-ColE1	agatcaaaggatcttcttgagatcctttttttctgcgcgtaatctgctgcttgcaaacaaaaaaaccaccgctaccagcggtggtttgtttgccggatcaagagctaccaactctttttccgaaggtaactggcttcagcagagcgcagataccaaatactgttcttctagtgtagccgtagttaggccaccacttcaagaactctgtagcaccgcctacatacctcgctctgctaatcctgttaccagtggctgctgccagtggcgataagtcgtgtcttaccgggttggactcaagacgatagttaccggataaggcgcagcggtcgggctgaacggggggttcgtgcacacagcccagcttggagcgaacgacctacaccgaactgagatacctac…	2A-C, middle (DNA); 3A-C, middle (mRNA)
pFP35∆sfFGP	T7 promoter-UTR-g10rbs-DF30ppr-T7 terminator-kanR-ColE1	agatcaaaggatcttcttgagatcctttttttctgcgcgtaatctgctgcttgcaaacaaaaaaaccaccgctaccagcggtggtttgtttgccggatcaagagctaccaactctttttccgaaggtaactggcttcagcagagcgcagataccaaatactgttcttctagtgtagccgtagttaggccaccacttcaagaactctgtagcaccgcctacatacctcgctctgctaatcctgttaccagtggctgctgccagtggcgataagtcgtgtcttaccgggttggactcaagacgatagttaccggataaggcgcagcggtcgggctgaacggggggttcgtgcacacagcccagcttggagcgaacgacctacaccgaactgagatacctac…	2A-C, right (DNA); 3A-C, right (mRNA)
pFP34∆RBS	T7 promoter-UTR-sfGFP-tDF30ppr-T7 terminator-kanR-ColE1	agatcaaaggatcttcttgagatcctttttttctgcgcgtaatctgctgcttgcaaacaaaaaaaccaccgctaccagcggtggtttgtttgccggatcaagagctaccaactctttttccgaaggtaactggcttcagcagagcgcagataccaaatactgttcttctagtgtagccgtagttaggccaccacttcaagaactctgtagcaccgcctacatacctcgctctgctaatcctgttaccagtggctgctgccagtggcgataagtcgtgtcttaccgggttggactcaagacgatagttaccggataaggcgcagcggtcgggctgaacggggggttcgtgcacacagcccagcttggagcgaacgacctacaccgaactgagatacctac…	2A-C, middle (DNA); 3A-C, middle (mRNA)
pFP35∆RBS	T7 promoter-UTR-sfGFP-DF30ppr-T7 terminator-kanR-ColE1	agatcaaaggatcttcttgagatcctttttttctgcgcgtaatctgctgcttgcaaacaaaaaaaccaccgctaccagcggtggtttgtttgccggatcaagagctaccaactctttttccgaaggtaactggcttcagcagagcgcagataccaaatactgttcttctagtgtagccgtagttaggccaccacttcaagaactctgtagcaccgcctacatacctcgctctgctaatcctgttaccagtggctgctgccagtggcgataagtcgtgtcttaccgggttggactcaagacgatagttaccggataaggcgcagcggtcgggctgaacggggggttcgtgcacacagcccagcttggagcgaacgacctacaccgaactgagatacctac…	2A-C, right (DNA); 3A-C, right (mRNA)
pFP24	J23100 promoter-UTR-g10rbs-sfGFP-rrnB terminator-kanR-ColE1	agatcaaaggatcttcttgagatcctttttttctgcgcgtaatctgctgcttgcaaacaaaaaaaccaccgctaccagcggtggtttgtttgccggatcaagagctaccaactctttttccgaaggtaactggcttcagcagagcgcagataccaaatactgttcttctagtgtagccgtagttaggccaccacttcaagaactctgtagcaccgcctacatacctcgctctgctaatcctgttaccagtggctgctgccagtggcgataagtcgtgtcttaccgggttggactcaagacgatagttaccggataaggcgcagcggtcgggctgaacggggggttcgtgcacacagcccagcttggagcgaacgacctacaccgaactgagatacctac…	5B
pFP59	J23100 promoter-UTR g10rbs-sfGFP-tDF30ppr-T7 terminator-kanR-ColE1	agatcaaaggatcttcttgagatcctttttttctgcgcgtaatctgctgcttgcaaacaaaaaaaccaccgctaccagcggtggtttgtttgccggatcaagagctaccaactctttttccgaaggtaactggcttcagcagagcgcagataccaaatactgttcttctagtgtagccgtagttaggccaccacttcaagaactctgtagcaccgcctacatacctcgctctgctaatcctgttaccagtggctgctgccagtggcgataagtcgtgtcttaccgggttggactcaagacgatagttaccggataaggcgcagcggtcgggctgaacggggggttcgtgcacacagcccagcttggagcgaacgacctacaccgaactgagatacctac…	5C
pFP60	J23100 promoter-UTR-g10rbs-sfGFP-DF30ppr-T7 terminator-kanR-ColE1	agatcaaaggatcttcttgagatcctttttttctgcgcgtaatctgctgcttgcaaacaaaaaaaccaccgctaccagcggtggtttgtttgccggatcaagagctaccaactctttttccgaaggtaactggcttcagcagagcgcagataccaaatactgttcttctagtgtagccgtagttaggccaccacttcaagaactctgtagcaccgcctacatacctcgctctgctaatcctgttaccagtggctgctgccagtggcgataagtcgtgtcttaccgggttggactcaagacgatagttaccggataaggcgcagcggtcgggctgaacggggggttcgtgcacacagcccagcttggagcgaacgacctacaccgaactgagatacctac…	5D

### Sheet: Pepper aptamers
Annotated Pepper aptamer sequences
Aptamer name	Aptamer architecture	Sequence (5ʹ to 3ʹ)
tDF30ppr	tRNA scaffold-F30 scaffold-Pepper monomer-F30-Pepper monomer-F30 scaffold-tRNA scaffold	GCCCGGATAGCTCAGTCGGTAGAGCAGCGGCCGGTTGCCATGTGTATGTGGGCCAATCGTGGCGTGTCGGCCTGCTTCGGCAGGCACTGGCGCCGCCCACATACTCTGATGATCCCCAATCGTAGCGTGTCGGGGTGCGCTTGCACCCACTGGCGCTGGGATCATTCATGGCAAGCCCGGATAGCTCAGTCGGTAGAGCAGCGGCCGG
DF30ppr	F30 scaffold-Pepper monomer-F30-Pepper monomer-F30 scaffold	TTGCCATGTGTATGTGGGCCAATCGTGGCGTGTCGGCCTGCTTCGGCAGGCACTGGCGCCGCCCACATACTCTGATGATCCCCAATCGTAGCGTGTCGGGGTGCGCTTGCACCCACTGGCGCTGGGATCATTCATGGCAA
Note
The nucleotides colored in green indicate two point mutations (G to A and C to T) made to the Pepper unit to reduce sequence complexity and increase the chance of successful synthesis

### Sheet: gBlocks
Annotated gBlock sequences
gBlock name	gBlock architecture	Sequence (5ʹ to 3ʹ)
gFP4	adaptor-tRNA scaffold-F30 scaffold-Pepper monomer-F30-Pepper monomer-F30 scaffold-tRNA scaffold-T7 terminator-adaptor	taagtctaacgctactctggTATGCCCGGATAGCTCAGTCGGTAGAGCAGCGGCCGGTTGCCATGTGTATGTGGGCCAATCGTGGCGTGTCGGCCTGCTTCGGCAGGCACTGGCGCCGCCCACATACTCTGATGATCCCCAATCGTAGCGTGTCGGGGTGCGCTTGCACCCACTGGCGCTGGGATCATTCATGGCAAGCCCGGATAGCTCAGTCGGTAGAGCAGCGGCCGGctagcataaccccttggggcctctaaacgggtcttgaggggttttttgctgaaagccaattctgattag
gFP5	adaptor-F30 scaffold-Pepper monomer-F30-Pepper monomer-F30 scaffold-T7 terminator-adaptor	taagtctaacgctactctggTATTTGCCATGTGTATGTGGGCCAATCGTGGCGTGTCGGCCTGCTTCGGCAGGCACTGGCGCCGCCCACATACTCTGATGATCCCCAATCGTAGCGTGTCGGGGTGCGCTTGCACCCACTGGCGCTGGGATCATTCATGGCAActagcataaccccttggggcctctaaacgggtcttgaggggttttttgctgaaagccaattctgattag
Note
Pepper aptamer sequences were ordered as gBlocks from Integrated DNA Technologies (IDT).
An adaptor sequence was added at the 5ʹ end of each gBlock to avoid a secondary structure at that end of the fragment.
An adaptor sequence homologous to the pJL1 backbone was added at the 3ʹ end of each gBlock to avoid a secondary structure (the aptamer or the terminator) at that end of the fragment.
The 3ʹ adaptor also served as a homology region for Gibson assembly.

### Sheet: Reaction metrics
Figure	Measurement	System	Template	Note	Maximum signal increase rate (µmol/L/min)	Time to maximum signal increase rate (min)	Maximum signal (µmol/L)	Time to maximum signal (min)	Maximum signal decrease rate (µmol/L/min)	Time to maximum signal decrease rate (min)
2A	sfGFP	EXT3	pJL1	DNA	0.112	32	8.98	284
			pFP34		0.107	36	8.17	264
			pFP35		0.097	40	9	288
	Pepper		pFP34		0.124	12	9.66	128	-0.0144	420
			pFP34∆sfGFP		0.0225	80	3.77	132	-0.010247	180
			pFP34∆RBS		0.0297	84	5.69	300	-0.0082	456
			pFP35		0.105	12	5.87	104	-0.0322	176
			pFP35∆sfGFP		0.022	72	4.36	108	-0.0274	152
			pFP35∆RBS		0.015	60	3.38	124	-0.0119	216
2B	sfGFP	NEBExpress	pJL1		0.0826	64	7.98	228
			pFP34		0.0841	52	6.74	184
			pFP35		0.0824	44	7.4	184
	Pepper		pFP34		0.408	16	27.62	352	-0.0193	1140
			pFP34∆sfGFP		0.525	16	42.19	264	-0.0413	1136
			pFP34∆RBS		0.387	20	27.41	244	-0.0382	464
			pFP35		0.417	16	24.06	116	-0.105	224
			pFP35∆sfGFP		0.648	12	43.56	236	-0.0715	600
			pFP35∆RBS		0.468	16	29.37	160	-0.047	456
2C	sfGFP	PURExpress	pJL1		0.117	28	5.12	120
			pFP34		0.109	32	5.25	132
			pFP35		0.106	36	5.39	140
	Pepper		pFP34		0.287	12	26.73	1380	-0.00531	1408
			pFP34∆sfGFP		0.304	12	27.63	1408	-0.006513	820
			pFP34∆RBS		0.295	12	27.04	1388	-0.008958	1388
			pFP35		0.256	0	25.68	1420	-0.00473	1256
			pFP35∆sfGFP		0.361	0	28.29	1400	-0.00597	1384
			pFP35∆RBS		0.358	12	30.78	1376	-0.00643	1388
3A	sfGFP	EXT3	pJL1	RNA	0.102	32	9.43	200
			pFP34		0.0771	36	7.73	240
			pFP35		0.0855	36	8.7	240
	Pepper		pFP34		0.002424	1384	5.14	0	-0.127	8
			pFP34∆sfGFP		0.000877	280	5.87	0	-0.35	16
			pFP34∆RBS		0.00125	612	4.25	0	-0.168	12
			pFP35		0.000837	1060	5.03	0	-0.161	8
			pFP35∆sfGFP		0.000743	556	6.53	0	-0.354	16
			pFP35∆RBS		0.001	444	5.16	0	-0.234	12
3B	sfGFP	NEBExpress	pJL1		0.114	44	8.96	212
			pFP34		0.084	56	7.18	204
			pFP35		0.105	48	8.18	208
	Pepper		pFP34		0.0156	52	4.11	0	-0.0567	0
			pFP34∆sfGFP		0.0161	44	4.06	0	-0.0451	0
			pFP34∆RBS		0.0179	44	3.92	0	-0.0273	0
			pFP35		0.000419	1212	4.19	0	-0.0719	0
			pFP35∆sfGFP		0.00696	40	3.88	0	-0.0395	0
			pFP35∆RBS		0.000299	984	4.05	0	-0.0642	0
3C	sfGFP	PURExpress	pJL1		0.0857	32	5.44	184
			pFP34		0.0677	32	6.07	204
			pFP35		0.0672	32	5.56	196
	Pepper		pFP34		0.00228	220	5.59	0	-0.0904	0
			pFP34∆sfGFP		0.00727	292	8.67	4	-0.0591	16
			pFP34∆RBS		0.00545	264	6.4	4	-0.0506	0
			pFP35		0.00163	688	4.89	0	-0.0904	0
			pFP35∆sfGFP		0.00689	372	8.66	4	-0.0535	16
			pFP35∆RBS		0.00478	260	6.07	4	-0.0414	0
4B	sfGFP	EXT3	pFP34	DNA	0.105	36	8.15	264
		EXT10			0.069	32	5.78	252
		EXT17			0.099	36	9.05	208
		EXT18			0.067	92	7.78	264
		EXT20			0.1	44	8.92	228
		EXT23			0.02	92	2.98	440
	Pepper	EXT3			0.119	12	9.36	132	-0.012	448
		EXT10			0.203	12	11.99	160	-0.019	260
		EXT17			0.197	16	13.72	184	-0.016	568
		EXT18			0.169	16	14.21	292	-0.012	676
		EXT20			0.221	12	11.64	188	-0.013	1032
		EXT23			0.003	88	0.69	352	-0.00181	828
	Pepper	EXT3	pFP35		0.128	4	6.13	92	-0.031	160
		EXT10			0.183	12	6.5	32	-0.034	160
		EXT17			0.169	12	10.73	60	-0.089	100
		EXT18			0.112	12	8.17	56	-0.067	92
		EXT20			0.203	12	8.53	52	-0.063	88
		EXT23			0.003	36	0.62	216	-0.00165	328
4C	sfGFP	EXT19	pFP34		0.016	56	1.81	244
		EXT14			0.019	136	3.55	408
	Pepper	EXT19			0.089	16	9.43	328	-0.0074	956
		EXT14			0.053	52	5.07	248	-0.012	700
	Pepper	EXT19	pFP35		0.088	0	6.55	176	-0.008	364
		EXT14			0.024	48	2.42	84	-0.0084	116
4D	sfGFP	EXT12	pFP34		0.1196	40	8.44	200
	Pepper	EXT12			0.215	12	15.09	224	-0.0172	624
	Pepper	EXT12	pFP35		0.213	12	6.33	48	-0.041	64
5B	sfGFP	EXT3	pFP24	DNA	0.0115	104	1.89	352
		EXT12			0.005782	160	1.25	404
		EXT14			0.00015	712	0.01046	1408
		EXT17			0.0107	128	1.61	376
		EXT18			0.004936	180	1.28	476
		EXT19			0.00015	100	0.00703	300
		EXT20			0.002455	132	0.434	352
5C	sfGFP	EXT3	pFP59		0.00872	104	1.37	356
		EXT12			0.00458	124	0.86	372
		EXT14			0.00097	872	0.00123	1320
		EXT17			0.008052	104	1.18	336
		EXT18			0.00216	148	0.352	348
		EXT19			0.000124	1196	0.00152	108
		EXT20			0.00178	124	0.316	348
	Pepper	EXT3			0.0099	16	0.34	524	-0.00157	988
		EXT12			0.0041	24	0.54	352	-0.00249	904
		EXT14			0.0012	56	0.06	576	-0.00111	796
		EXT17			0.0034	28	0.26	212	-0.00148	364
		EXT18			0.002	104	0.29	660	-0.00148	668
		EXT19			0.0014	276	0.0297	284	-0.001507	292
		EXT20			0.0023	20	0.27	512	-0.00141	1212
5D	sfGFP	EXT3	pFP60		0.0114	124	1.95	396
		EXT12			0.00468	124	0.94	372
		EXT14			0.000162	1312	0.0105	1408
		EXT17			0.0135	124	1.79	316
		EXT18			0.003166	128	0.52	372
		EXT19			0.000128	868	0.0043	300
		EXT20			0.00333	124	0.624	404
	Pepper	EXT3			0.0035	24	0.33	172	-0.0208	8
		EXT12			0.000804	244	0.103	162	-0.0117	8
		EXT14			0.00079	164	0.0635	248	-0.00112	24
		EXT17			0.0066	16	0.388	164	-0.00163	332
		EXT18			0.00236	12	0.171	388	-0.00125	520
		EXT19			0.00233	0	0.0321	516	-0.00985	1192
		EXT20			0.00291	12	0.179	404	-0.00144	532
6A	sfGFP	EXT3	pFP34	DNA, 5 µL	0.159	36	10.63	492
				DNA, 10 µL	0.103	40	7.59	288
				DNA, 20 µL	0.0532	40	4.29	220
	Pepper			DNA, 5 µL	0.0924	8	9.25	408	-0.18	1440
				DNA, 10 µL	0.132	8	10.19	144	-0.092	1440
				DNA, 20 µL	0.157	12	11.07	120	-0.0297	176
	Pepper		pFP35	DNA, 5 µL	0.0919	8	3.83	116	-0.0241	168
				DNA, 10 µL	0.136	4	5.85	104	-0.035	168
				DNA, 20 µL	0.136	4	5.54	104	-0.0361	160
6B	sfGFP		pFP34	DNA, 5 µL	0.183	30	10.54	395
				DNA, 10 µL	0.17	35	9.15	300
				DNA, 20 µL	0.114	30	8.06	215
	Pepper			DNA, 5 µL	0.0702	10	5.36	300	-0.00811	1205
				DNA, 10 µL	0.0912	10	6.45	135	-0.0281	1435
				DNA, 20 µL	0.095	10	7.24	120	-0.0152	165
	Pepper		pFP35	DNA, 5 µL	0.0682	10	2.47	40	-0.0147	145
				DNA, 10 µL	0.102	5	3.76	100	-0.0242	150
				DNA, 20 µL	0.105	5	4.27	105	-0.0282	155
7A	sfGFP	EXT3	pFP34	DNA, -PEP, -pyr	0.0283	36	2.5	240
				DNA, +PEP, -pyr	0.0943	36	7.71	236
				DNA, -PEP, +pyr	0.0938	36	5.87	212
				DNA, +PEP, +pyr	0.0919	36	6.9	244
	Pepper			DNA, -PEP, -pyr	0.116	12	3.79	100	-0.0117	216
				DNA, +PEP, -pyr	0.141	12	9.82	152	-0.0142	376
				DNA, -PEP, +pyr	0.148	12	4.35	40	-0.0201	100
				DNA, +PEP, +pyr	0.137	12	9.12	144	-0.0207	212
7B	sfGFP		pFP35	DNA, -PEP, -pyr	0.0355	32	2.77	220
				DNA, +PEP, -pyr	0.102	36	7.99	264
				DNA, -PEP, +pyr	0.106	24	6.09	180
				DNA, +PEP, +pyr	0.0694	36	7.28	268
	Pepper			DNA, -PEP, -pyr	0.113	0	3.05	32	-0.0213	56
				DNA, +PEP, -pyr	0.14	8	5.71	108	-0.0334	176
				DNA, -PEP, +pyr	92	8	4.42	36	-0.0356	92
				DNA, +PEP, +pyr	172	8	5.47	120	-0.0353	172
